# Performance of localization prediction algorithms decreases rapidly with the evolutionary distance to the training set increasing

**DOI:** 10.1101/2023.12.18.572050

**Authors:** Sven B. Gould, Jonas Magiera, Carolina García García, Parth K. Raval

## Abstract

Mitochondria and plastids import thousands of proteins. Their experimental localisation remains a frequent task, but can be resource-intensive and sometimes impossible. Hence, hundreds of studies make use of algorithms that predict a localisation based on a protein’s sequence. Their reliability across evolutionary diverse species is unknown. Here, we evaluate the performance of common algorithms (TargetP, Localizer and WoLFPSORT) for four photosynthetic eukaryotes for which experimental plastid and mitochondrial proteome data is available, and 171 eukaryotes using orthology inferences. The match between predictions and experimental data ranges from 75% to as low as 2%. Results worsen as the evolutionary distance between training and query species increases, especially for plant mitochondria for which performance borders on random sampling. Specificity, sensitivity and precision analyses highlight cross-organelle errors and uncover the evolutionary divergence of organelles as the main driver of current performance issues. The results encourage to train the next generation of neural networks on an evolutionary more diverse set of organelle proteins for optimizing performance and reliability.
