## Supplementary material for "Performance of localization prediction algorithms decreases rapidly with the evolutionary distance to the training set increasing": Source data for Figure 3

### Sheet: A
A Precision of TargetP in plastid prediction across 173 eukaryotic species
Prunus persica peach	0.843896
Prunus dulcis almond	0.846405
Prunus mume japanese apricot	0.849569
Prunus avium sweet cherry	0.846203
Malus domestica apple	0.84813
Pyrus x bretschneideri chinese white pear	0.853918
Fragaria vesca woodland strawberry	0.834528
Rosa chinensis china rose	0.82494
Morus notabilis	0.851827
Ziziphus jujuba chinese jujube	0.822552
Quercus suber cork oak	0.774161
Quercus lobata valley oak	0.831797
Juglans regia english walnut	0.841842
Cucumis sativus cucumber	0.847492
Cucumis melo muskmelon	0.851166
Benincasa hispida wax gourd	0.846154
Cucurbita moschata crookneck pumpkin	0.860237
Cucurbita pepo subsp. pepo vegetable marrow	0.861629
Cucurbita maxima winter squash	0.861318
Momordica charantia bitter melon	0.850217
Vigna radiata mung bean	0.843848
Vigna angularis adzuki bean	0.854909
Vigna unguiculata cowpea	0.835428
Glycine max soybean	0.853793
Glycine soja wild soybean	0.853016
Cajanus cajan pigeon pea	0.844297
Abrus precatorius indian licorice	0.867657
Medicago truncatula barrel medic	0.793743
Cicer arietinum chickpea	0.862995
Lotus japonicus	0.754204
Lupinus angustifolius narrow-leaved blue lupine	0.861871
Arachis hypogaea peanut	0.825648
Arachis duranensis	0.825463
Arachis ipaensis	0.823461
Manihot esculenta cassava	0.843914
Hevea brasiliensis rubber tree	0.837007
Jatropha curcas	0.859253
Ricinus communis castor bean	0.847966
Populus trichocarpa black cottonwood	0.856133
Populus alba white poplar	0.856397
Populus euphratica euphrates poplar	0.854671
Tripterygium wilfordii	0.863915
Citrus sinensis valencia orange	0.853454
Citrus clementina mandarin orange	0.841219
Pistacia vera pistachio	0.838068
Gossypium hirsutum upland cotton	0.834286
Gossypium arboreum	0.84375
Gossypium raimondii	0.838462
Durio zibethinus durian	0.839223
Theobroma cacao cacao	0.826469
Brassica oleracea wild cabbage	0.854529
Brassica napus rape	0.849621
Brassica rapa field mustard	0.85386
Eutrema salsugineum	0.865411
Arabidopsis lyrata lyrate rockcress	0.858125
Arabidopsis thaliana thale cress	0.861111
Camelina sativa false flax	0.868318
Capsella rubella	0.877358
Tarenaya hassleriana spider flower	0.875151
Carica papaya papaya	0.840167
Eucalyptus grandis rose gum	0.778328
Nicotiana tabacum common tobacco	0.84775
Nicotiana tomentosiformis	0.858121
Nicotiana sylvestris	0.846486
Nicotiana attenuata	0.844031
Solanum lycopersicum tomato	0.870775
Solanum pennellii	0.868404
Solanum tuberosum potato	0.878049
Capsicum annuum	0.857603
Ipomoea nil japanese morning glory	0.847262
Ipomoea triloba trilobed morning glory	0.853959
Sesamum indicum sesame	0.842857
Erythranthe guttata spotted monkey flower	0.859897
Olea europaea var. sylvestris wild olive	0.853892
Lactuca sativa garden lettuce	0.846108
Cynara cardunculus var. scolymus artichoke	0.876854
Helianthus annuus common sunflower	0.816683
Daucus carota carrot	0.841352
Camellia sinensis	0.7986
Vitis vinifera wine grape	0.808989
Vitis riparia riverbank grape	0.821295
Chenopodium quinoa quinoa	0.864024
Spinacia oleracea spinach	0.863479
Beta vulgaris sugar beet	0.857043
Nelumbo nucifera sacred lotus	0.856129
Macadamia integrifolia macadamia nut	0.8473
Papaver somniferum opium poppy	0.846263
Aegilops tauschii wheat d	0.714872
Triticum dicoccoides wild emmer wheat	0.747214
Brachypodium distachyon	0.77423
Oryza sativa japonica japanese rice rapdb	0.662091
Oryza sativa japonica japanese rice refseq	0.763822
Oryza brachyantha malo sina	0.791832
Panicum hallii	0.788058
Panicum virgatum switchgrass	0.747758
Setaria italica foxtail millet	0.762208
Sorghum bicolor sorghum	0.752935
Zea mays maize	0.768431
Phoenix dactylifera date palm	0.832979
Elaeis guineensis african oil palm	0.832864
Musa acuminata wild malaysian banana	0.836202
Asparagus officinalis garden asparagus	0.792103
Phalaenopsis equestris	0.826258
Dendrobium catenatum	0.84461
Amborella trichopoda	0.845238
Nymphaea colorata	0.848698
Picea sitchensis	0.773958
Picea glauca	0.737815
Picea abies	0.544598
Pinus pinaster	0.613574
Pinus sylvestris	0.718276
Pinus taeda	0.570662
Pseudotsuga menziesii	0.608384
Thuja plicata	0.783984
Taxus baccata	0.727083
Cycas micholitzii	0.63621
Ginkgo biloba	0.67581
Gnetum montanum	0.592868
Salvinia cucullata	0.759386
Azolla filiculoides	0.808341
Alsophila spinulosa	0.652219
Ceratopteris richardii	0.776623
Huperzia selago	0.5
Phylloglossum drummondii	0.608889
Selaginella moellendorffii	0.689732
Sphagnum fallax	0.756453
Sphagnum magellanicum	0.723785
Ceratodon purpureus	0.713587
Physcomitrium patens	0.824295
Marchantia polymorpha	0.771919
Anthoceros punctatus	0.721378
Anthoceros agrestis	0.712709
Zygnema circumcarinatum utex_1960	0.666031
Zygnema circumcarinatum utex_1959	0.666667
Zygnema circumcarinatum sag_698_1a	0.688377
Zygnema circumcarinatum sag_698_1b	0.7
Mesotaenium endlicherianum	0.723427
Spirogloea muscicola	0.555122
Klebsormidium flaccidum	0.697356
Chara braunii	0.649241
Penium_margaritaceum	0.552502
Mesostigma viride	0.641774
Chlorokybus_atmophyticus	0.68139
Chlamydomonas reinhardtii	0.574432
Volvox carteri f. nagariensis	0.651057
Dunaliella salina	0.575968
Chromochloris zofingiensis	0.592157
Monoraphidium neglectum	0.483287
Coccomyxa subellipsoidae	0.658098
Coccomyxa subellipsoidea	0.662404
Botryococcus braunii	0.581308
Auxenochlorella protothecoides	0.651452
Chlorella variabilis	0.636364
Ostreococcus tauri	0.649819
Ostreococcus lucimarinus	0.54491
Bathycoccus prasinos	0.613678
Micromonas commoda	0.505778
Micromonas pusilla	0.491046
Prasinoderma coloniale	0.544843
Chondrus crispus	0.479042
Gracilariopsis chorda	0.541925
Porphyra umbilicalis	0.374062
Porphyridium purpureum	0.487465
Cyanidioschyzonv merolae	0.619469
Cyanidiococcus yangmingshanensis	0.631336
Galdieria sulphuraria	0.634752
Galdieria phlegrea	0.590909
Gloeochaete wittrockiana	0.536585
Glaucocystis cf. nostochinearum	0.5625
Cyanoptyche gloeocystis	0.44186
Cynopora paradoxa	0.451613

### Sheet: B
B Precision of TargetP in Mitochondrial prediction across 173 eukaryotic species
Prunus persica peach	0.0998814
Prunus dulcis almond	0.100771
Prunus mume japanese apricot	0.101363
Prunus avium sweet cherry	0.106402
Malus domestica apple	0.136929
Pyrus x bretschneideri chinese white pear	0.137522
Fragaria vesca woodland strawberry	0.0983995
Rosa chinensis china rose	0.106995
Morus notabilis	0.101956
Ziziphus jujuba chinese jujube	0.113515
Quercus suber cork oak	0.178423
Quercus lobata valley oak	0.125667
Juglans regia english walnut	0.124185
Cucumis sativus cucumber	0.0942501
Cucumis melo muskmelon	0.0936574
Benincasa hispida wax gourd	0.0954357
Cucurbita moschata crookneck pumpkin	0.128038
Cucurbita pepo subsp. pepo vegetable marrow	0.134558
Cucurbita maxima winter squash	0.130113
Momordica charantia bitter melon	0.093361
Vigna radiata mung bean	0.10818
Vigna angularis adzuki bean	0.106698
Vigna unguiculata cowpea	0.114701
Glycine max soybean	0.159158
Glycine soja wild soybean	0.164197
Cajanus cajan pigeon pea	0.0992887
Abrus precatorius indian licorice	0.104031
Medicago truncatula barrel medic	0.131595
Cicer arietinum chickpea	0.107291
Lotus japonicus	0.128631
Lupinus angustifolius narrow-leaved blue lupine	0.14671
Arachis hypogaea peanut	0.228512
Arachis duranensis	0.112626
Arachis ipaensis	0.115293
Manihot esculenta cassava	0.120036
Hevea brasiliensis rubber tree	0.139004
Jatropha curcas	0.0975104
Ricinus communis castor bean	0.0903972
Populus trichocarpa black cottonwood	0.123592
Populus alba white poplar	0.119443
Populus euphratica euphrates poplar	0.12626
Tripterygium wilfordii	0.144339
Citrus sinensis valencia orange	0.10166
Citrus clementina mandarin orange	0.0850622
Pistacia vera pistachio	0.133966
Gossypium hirsutum upland cotton	0.237404
Gossypium arboreum	0.119443
Gossypium raimondii	0.122999
Durio zibethinus durian	0.139597
Theobroma cacao cacao	0.0924718
Brassica oleracea wild cabbage	0.176645
Brassica napus rape	0.379964
Brassica rapa field mustard	0.175756
Eutrema salsugineum	0.120332
Arabidopsis lyrata lyrate rockcress	0.135744
Arabidopsis thaliana thale cress	0.128927
Camelina sativa false flax	0.368702
Capsella rubella	0.128038
Tarenaya hassleriana spider flower	0.130113
Carica papaya papaya	0.0903972
Eucalyptus grandis rose gum	0.102845
Nicotiana tabacum common tobacco	0.221399
Nicotiana tomentosiformis	0.114997
Nicotiana sylvestris	0.117368
Nicotiana attenuata	0.122407
Solanum lycopersicum tomato	0.109959
Solanum pennellii	0.107291
Solanum tuberosum potato	0.111737
Capsicum annuum	0.105809
Ipomoea nil japanese morning glory	0.117664
Ipomoea triloba trilobed morning glory	0.12211
Sesamum indicum sesame	0.109366
Erythranthe guttata spotted monkey flower	0.114997
Olea europaea var. sylvestris wild olive	0.124778
Lactuca sativa garden lettuce	0.120628
Cynara cardunculus var. scolymus artichoke	0.110848
Helianthus annuus common sunflower	0.136929
Daucus carota carrot	0.119443
Camellia sinensis	0.145525
Vitis vinifera wine grape	0.113811
Vitis riparia riverbank grape	0.116183
Chenopodium quinoa quinoa	0.185833
Spinacia oleracea spinach	0.104031
Beta vulgaris sugar beet	0.093361
Nelumbo nucifera sacred lotus	0.115886
Macadamia integrifolia macadamia nut	0.128334
Papaver somniferum opium poppy	0.215471
Aegilops tauschii wheat d	0.120628
Triticum dicoccoides wild emmer wheat	0.22703
Brachypodium distachyon	0.0957321
Oryza sativa japonica japanese rice rapdb	0.0903972
Oryza sativa japonica japanese rice refseq	0.0954357
Oryza brachyantha malo sina	0.0835803
Panicum hallii	0.0942501
Panicum virgatum switchgrass	0.178127
Setaria italica foxtail millet	0.0930646
Sorghum bicolor sorghum	0.0865442
Zea mays maize	0.102549
Phoenix dactylifera date palm	0.106106
Elaeis guineensis african oil palm	0.106106
Musa acuminata wild malaysian banana	0.133373
Asparagus officinalis garden asparagus	0.0880261
Phalaenopsis equestris	0.0983995
Dendrobium catenatum	0.106106
Amborella trichopoda	0.0930646
Nymphaea colorata	0.104031
Picea sitchensis	0.0613515
Picea glauca	0.085655
Picea abies	0.0889152
Pinus pinaster	0.145525
Pinus sylvestris	0.0918791
Pinus taeda	0.0874333
Pseudotsuga menziesii	0.153231
Thuja plicata	0.179905
Taxus baccata	0.0723177
Cycas micholitzii	0.0509781
Ginkgo biloba	0.0613515
Gnetum montanum	0.0589804
Salvinia cucullata	0.0791346
Azolla filiculoides	0.0726141
Alsophila spinulosa	0.0966212
Ceratopteris richardii	0.19265
Huperzia selago	0.0284529
Phylloglossum drummondii	0.0364552
Selaginella moellendorffii	0.067872
Sphagnum fallax	0.0957321
Sphagnum magellanicum	0.14997
Ceratodon purpureus	0.114997
Physcomitrium patens	0.089508
Marchantia polymorpha	0.0622407
Anthoceros punctatus	0.0868405
Anthoceros agrestis	0.10818
Zygnema circumcarinatum utex_1960	0.0349733
Zygnema circumcarinatum utex_1959	0.0358625
Zygnema circumcarinatum sag_698_1a	0.0320095
Zygnema circumcarinatum sag_698_1b	0.0352697
Mesotaenium endlicherianum	0.0340842
Spirogloea muscicola	0.0655009
Klebsormidium flaccidum	0.0426793
Chara braunii	0.0234143
Penium_margaritaceum	0.0737996
Mesostigma viride	0.0243035
Chlorokybus_atmophyticus	0.0388263
Chlamydomonas reinhardtii	0.0649081
Volvox carteri f. nagariensis	0.0572021
Dunaliella salina	0.0554238
Chromochloris zofingiensis	0.0566094
Monoraphidium neglectum	0.0376408
Coccomyxa subellipsoidae	0.0317131
Coccomyxa subellipsoidea	0.0320095
Botryococcus braunii	0.067872
Auxenochlorella protothecoides	0.0314167
Chlorella variabilis	0.0346769
Ostreococcus tauri	0.0432721
Ostreococcus lucimarinus	0.0287493
Bathycoccus prasinos	0.0373444
Micromonas commoda	0.0243035
Micromonas pusilla	0.0204505
Prasinoderma coloniale	0.0201541
Chondrus crispus	0.0281565
Gracilariopsis chorda	0.0323059
Porphyra umbilicalis	0.0103734
Porphyridium purpureum	0.0323059
Cyanidioschyzonv merolae	0.0385299
Cyanidiococcus yangmingshanensis	0.0314167
Galdieria sulphuraria	0.0423829
Galdieria phlegrea	0.0299348
Gloeochaete wittrockiana	0.0151156
Glaucocystis cf. nostochinearum	0.0136337
Cyanoptyche gloeocystis	0.0165975
Cynopora paradoxa	0.0257854

### Sheet: C
C Co-phenatic distance of three training species of interest
	Spinacia oleracea spinach	Arabidopsis thaliana thale cress
Prunus persica peach	0.439687	0.453974
Prunus dulcis almond	0.440779	0.455066
Prunus mume japanese apricot	0.442186	0.456473
Prunus avium sweet cherry	0.44282	0.457107
Malus domestica apple	0.459384	0.473671
Pyrus x bretschneideri chinese white pear	0.462069	0.476356
Fragaria vesca woodland strawberry	0.475879	0.490166
Rosa chinensis china rose	0.464789	0.479076
Morus notabilis	0.456562	0.470849
Ziziphus jujuba chinese jujube	0.450728	0.465015
Quercus suber cork oak	0.438476	0.452763
Quercus lobata valley oak	0.435122	0.449409
Juglans regia english walnut	0.430507	0.444794
Cucumis sativus cucumber	0.488744	0.503031
Cucumis melo muskmelon	0.489588	0.503875
Benincasa hispida wax gourd	0.476041	0.490328
Cucurbita moschata crookneck pumpkin	0.480903	0.49519
Cucurbita pepo subsp. pepo vegetable marrow	0.481553	0.49584
Cucurbita maxima winter squash	0.482145	0.496432
Momordica charantia bitter melon	0.479079	0.493366
Vigna radiata mung bean	0.501241	0.515528
Vigna angularis adzuki bean	0.501715	0.516002
Vigna unguiculata cowpea	0.499766	0.514053
Glycine max soybean	0.47581	0.490097
Glycine soja wild soybean	0.476007	0.490294
Cajanus cajan pigeon pea	0.480555	0.494842
Abrus precatorius indian licorice	0.46954	0.483827
Medicago truncatula barrel medic	0.520601	0.534888
Cicer arietinum chickpea	0.494586	0.508873
Lotus japonicus	0.521096	0.535383
Lupinus angustifolius narrow-leaved blue lupine	0.491408	0.505695
Arachis hypogaea peanut	0.49397	0.508257
Arachis duranensis	0.501516	0.515803
Arachis ipaensis	0.498306	0.512593
Manihot esculenta cassava	0.450586	0.443445
Hevea brasiliensis rubber tree	0.440178	0.433037
Jatropha curcas	0.454915	0.447774
Ricinus communis castor bean	0.461853	0.454712
Populus trichocarpa black cottonwood	0.451745	0.444604
Populus alba white poplar	0.456008	0.448867
Populus euphratica euphrates poplar	0.458323	0.451182
Tripterygium wilfordii	0.466454	0.459313
Citrus sinensis valencia orange	0.462637	0.455496
Citrus clementina mandarin orange	0.483417	0.476276
Pistacia vera pistachio	0.445424	0.438283
Gossypium hirsutum upland cotton	0.450076	0.442935
Gossypium arboreum	0.457062	0.449921
Gossypium raimondii	0.455075	0.447934
Durio zibethinus durian	0.437507	0.430366
Theobroma cacao cacao	0.436472	0.429331
Brassica oleracea wild cabbage	0.570907	0.18359
Brassica napus rape	0.560997	0.17368
Brassica rapa field mustard	0.563031	0.175714
Eutrema salsugineum	0.547152	0.159835
Arabidopsis lyrata lyrate rockcress	0.544522	0.060765
Arabidopsis thaliana thale cress	0.555871	0
Camelina sativa false flax	0.548498	0.104071
Capsella rubella	0.549438	0.105011
Tarenaya hassleriana spider flower	0.518586	0.300399
Carica papaya papaya	0.495203	0.470374
Eucalyptus grandis rose gum	0.474032	0.492275
Nicotiana tabacum common tobacco	0.48648	0.519035
Nicotiana tomentosiformis	0.499193	0.531748
Nicotiana sylvestris	0.486167	0.518722
Nicotiana attenuata	0.482106	0.514661
Solanum lycopersicum tomato	0.494717	0.527272
Solanum pennellii	0.493134	0.525689
Solanum tuberosum potato	0.487869	0.520424
Capsicum annuum	0.502838	0.535393
Ipomoea nil japanese morning glory	0.500555	0.53311
Ipomoea triloba trilobed morning glory	0.498568	0.531123
Sesamum indicum sesame	0.478227	0.510782
Erythranthe guttata spotted monkey flower	0.524653	0.557208
Olea europaea var. sylvestris wild olive	0.504278	0.536833
Lactuca sativa garden lettuce	0.518336	0.550891
Cynara cardunculus var. scolymus artichoke	0.504962	0.537517
Helianthus annuus common sunflower	0.520729	0.553284
Daucus carota carrot	0.505349	0.537904
Camellia sinensis	0.439044	0.471599
Vitis vinifera wine grape	0.425078	0.457633
Vitis riparia riverbank grape	0.427849	0.460404
Chenopodium quinoa quinoa	0.14994	0.546463
Spinacia oleracea spinach	0	0.555871
Beta vulgaris sugar beet	0.200009	0.552622
Nelumbo nucifera sacred lotus	0.457522	0.504779
Macadamia integrifolia macadamia nut	0.476833	0.52409
Papaver somniferum opium poppy	0.503511	0.550768
Aegilops tauschii wheat d	0.632994	0.680251
Triticum dicoccoides wild emmer wheat	0.627487	0.674744
Brachypodium distachyon	0.62227	0.669527
Oryza sativa japonica japanese rice rapdb	0.64419	0.691447
Oryza sativa japonica japanese rice refseq	0.628723	0.67598
Oryza brachyantha malo sina	0.609332	0.656589
Panicum hallii	0.612905	0.660162
Panicum virgatum switchgrass	0.613728	0.660985
Setaria italica foxtail millet	0.611895	0.659152
Sorghum bicolor sorghum	0.619186	0.666443
Zea mays maize	0.635945	0.683202
Phoenix dactylifera date palm	0.522195	0.569452
Elaeis guineensis african oil palm	0.523076	0.570333
Musa acuminata wild malaysian banana	0.557261	0.604518
Asparagus officinalis garden asparagus	0.567403	0.61466
Phalaenopsis equestris	0.597961	0.645218
Dendrobium catenatum	0.591791	0.639048
Amborella trichopoda	0.585651	0.632908
Nymphaea colorata	0.591199	0.638456
Picea sitchensis	0.714819	0.762076
Picea glauca	0.69782	0.745077
Picea abies	0.812508	0.859765
Pinus pinaster	0.733448	0.780705
Pinus sylvestris	0.70815	0.755407
Pinus taeda	0.808658	0.855915
Pseudotsuga menziesii	0.68973	0.736987
Thuja plicata	0.717821	0.765078
Taxus baccata	0.736252	0.783509
Cycas micholitzii	0.748794	0.796051
Ginkgo biloba	0.733024	0.780281
Gnetum montanum	0.806211	0.853468
Salvinia cucullata	0.899285	0.946542
Azolla filiculoides	0.877431	0.924688
Alsophila spinulosa	0.865481	0.912738
Ceratopteris richardii	0.792232	0.839489
Huperzia selago	0.738989	0.786246
Phylloglossum drummondii	0.755962	0.803219
Selaginella moellendorffii	0.754228	0.801485
Sphagnum fallax	0.820669	0.867926
Sphagnum magellanicum	0.817364	0.864621
Ceratodon purpureus	0.83874	0.885997
Physcomitrium patens	0.848717	0.895974
Marchantia polymorpha	0.831636	0.878893
Anthoceros punctatus	0.858365	0.905622
Anthoceros agrestis	0.836345	0.883602
Zygnema circumcarinatum utex_1960	1.07144	1.11869
Zygnema circumcarinatum utex_1959	1.04286	1.09012
Zygnema circumcarinatum sag_698_1a	1.04769	1.09495
Zygnema circumcarinatum sag_698_1b	1.05541	1.10266
Mesotaenium endlicherianum	1.0353	1.08256
Spirogloea muscicola	0.935181	0.982438
Klebsormidium flaccidum	1.03895	1.0862
Chara braunii	1.13336	1.18061
Penium_margaritaceum	0.985357	1.03261
Mesostigma viride	1.22841	1.27566
Chlorokybus_atmophyticus	1.16757	1.21483
Chlamydomonas reinhardtii	1.27968	1.32694
Volvox carteri f. nagariensis	1.26038	1.30764
Dunaliella salina	1.3416	1.38885
Chromochloris zofingiensis	1.2736	1.32086
Monoraphidium neglectum	1.32685	1.3741
Coccomyxa subellipsoidae	1.13511	1.18237
Coccomyxa subellipsoidea	1.13615	1.1834
Botryococcus braunii	1.30731	1.35457
Auxenochlorella protothecoides	1.26737	1.31463
Chlorella variabilis	1.20769	1.25495
Ostreococcus tauri	1.29496	1.34222
Ostreococcus lucimarinus	1.21962	1.26688
Bathycoccus prasinos	1.40423	1.45149
Micromonas commoda	1.24746	1.29472
Micromonas pusilla	1.26004	1.30729
Prasinoderma coloniale	1.30194	1.34919
Chondrus crispus	1.41084	1.4581
Gracilariopsis chorda	1.42136	1.46861
Porphyra umbilicalis	1.41456	1.46182
Porphyridium purpureum	1.50995	1.5572
Cyanidioschyzonv merolae	1.49743	1.54468
Cyanidiococcus yangmingshanensis	1.51122	1.55848
Galdieria sulphuraria	1.39294	1.4402
Galdieria phlegrea	1.38554	1.43279
Gloeochaete wittrockiana	1.23316	1.28042
Glaucocystis cf. nostochinearum	1.20687	1.25413
Cyanoptyche gloeocystis	1.25973	1.30699
Cynopora paradoxa	1.42254	1.46979
